# The neuropeptidergic connectome of *C. elegans*

**DOI:** 10.1101/2022.10.30.514396

**Authors:** Lidia Ripoll-Sánchez, Jan Watteyne, HaoSheng Sun, Robert Fernandez, Seth R Taylor, Alexis Weinreb, Mark Hammarlund, David M Miller, Oliver Hobert, Isabel Beets, Petra E Vértes, William R Schafer

## Abstract

Efforts are currently ongoing to map synaptic wiring diagrams or connectomes in order to understand the neural basis of brain function. However, chemical synapses represent only one type of functionally important neuronal connection; in particular, extrasynaptic, “wireless” signaling by neuropeptides is widespread and plays essential roles in all nervous systems. By integrating single-cell anatomical and gene expression datasets with a biochemical analysis of receptor-ligand interactions, we have generated a draft connectome of neuropeptide signaling in the *C. elegans* nervous system. This connectome is characterized by a high connection density, extended signaling cascades, autocrine foci, and a decentralized topology, with a large, highly interconnected core containing three constituent communities sharing similar patterns of input connectivity. Intriguingly, several of the most important nodes in this connectome are little-studied neurons that are specialized for peptidergic neuromodulation. We anticipate that the *C. elegans* neuropeptidergic connectome will serve as a prototype to understand basic organizational principles of neuroendocrine signaling networks.
