## Supplementary Table 2 for "The neuropeptidergic connectome of *C. elegans*"

### Sheet: GPCRs
CENGEN Cutoff	Reporter Expression				M04G7.3 CENGEN	M04G7.3 (SL2::GFP::H2B)			dmsr-2 CENGEN	dmsr-2 (SL2::GFP::H2B)			dmsr-6 CENGEN	dmsr-6 (SL2::GFP::H2B)			npr-32 CENGEN	npr-32 (SL2::GFP::H2B)			aex-2 CENGEN	aex-2 (SL2::GFP::H2B)			trhr-1 CENGEN	trhr-1 (SL2::GFP::H2B)			tkr-1 CENGEN	trk-1 (SL2::GFP::H2B)			frpr-19 CENGEN	frpr-19 (SL2::GFP::H2B)			nmur-2 CENGEN	nmur-2 (SL2::GFP::H2B)
4 (Most stringent)	moderate to high expression			VA12	814.194			AIA	845.475			URA	543.583			RIV	374.808			AVL	570.268			M2	99.153			HSN	539.911			SDQ	394.629			ALN	169.13
3	low and variable expression			DA9	603.823			AIM	506.35			LUA	424.463			URY	324.458			RIH	330.502			M3	80.162			URB	486.429			IL2_LR	234.888			RMD_LR	129.163
2	No detected expression			PVD	503.875			VB	383.297			RIC	317.662			RMD_LR	195.449			ADA	245.904			HSN	53.259			LUA	341.012			URB	202.224			PVN	120.567
1				IL2_LR	429.336			DB	372.225			RMD_LR	268.389			SMD	158.12			ADF	225.904			IL2_DV	47.559			PVN	339.113			DA	199.437			ASH	49.61
Blank	Unfiltered			DB	401.474			RIB	304.868			PVD	230.345			FLP	136.201			I6	203.985			MC	46.148			RIS	227.484			VA12	183.194			SIA	43.301
Blue	CeNGEN shows no expression, but GFP reporter expression present			DA	277.386			RIH	302.172			PVW	193.349			RIS	106.518			DVB	164.241			I5	37.051			M1	223.087			URA	163.059			ADL	40.876
				DB01	213.342			RMD_LR	276.517			MC	193.061			RIR	95.925			PHC	158.112			CAN	29.595			RIG	210.392			FLP	147.962			AVB	36.907
				URB	207.097			RIR	240.185			I3	192.545			RIG	91.075			NSM	121.012			M1	22.49			RMD_LR	199.964			PVW	140.634			URB	35.645
				AVG	190.539			OLL	231.06			IL2_LR	171.336			AIN	81.743			AWB	108.467			VA	21.541			AIN	188.202			AS	139.927			DVA	30.131
				HSN	161.537			ALA	215.751			M4	148.599			RIM	80.884			IL2_DV	101.755			VB	20.975			RIR	168.664			BAG	131.652			VA12	14.704
				ASJ	159.439			IL2_DV	190.642			URX	142.284			PVD	63.948			SAB	92.211			PVQ	18.993			RME_DV	150.843			PVD	117.7			PHA	12.232
				VB	145.705			URX	177.811			RMG	122.077			SIB	62.364			I1	89.415			RMD_DV	18.549			AVF	125.867			DB	113.464			ASI	7.983
				FLP	145.066			VB02	171.17			PVC	116.313			AVD	57.589			BAG	86.797			DB	16.857			MC	116.496			ASH	88.815			DA	4.837
				PDB	141.204			ASG	160.821			URY	112.186			AIB	46.628			AIM	78.902			RIG	15.212			RMH	113.751			SAB	85.234			RMF	3.387
				AVD	131.011			URB	148.814			PQR	106.402			ADL	41.534			URA	75.412			AVJ	11.139			VA12	101.384			VB	84.366			DVB	3.367
				AIM	123.436			M3	135.327			ADE	83.457			PVT	41.13			AWC_OFF	74.81			I4	9.453			ASK	98.312			OLQ	81.152			SDQ	3.318
				ALN	117.904			SMD	132.959			RIS	83.281			RIP	39.548			RIM	70.206			AIN	8.387			AIY	93.017			ADL	71.453			ASEL	1.768
				AVJ	116.005			PVN	120.567			FLP	83.123			ADF	35.374			ASK	53.78			VC4/5	7.952			RIH	89.072			VB02	67.468			HSN	1.579
				RIP	114.791			PVP	111.266			IL1	78.027			I2	35.225			SDQ	52.982			DA	7.898			ADA	83.23			DB01	66.362			VA	1.548
				URX	107.272			RIP	109.523			VA12	72.313			AUA	34.016			ASEL	52.209			ASI	6.156			DA9	82.428			DA09	66.3			AWA	1.302
				VA	95.989			I1	108.066			DVA	71.854			RIF	32.296			ALA	45.973			AIB	5.733			RIB	70.93			RIS	66.237			AIN	1.165
				VD_DD	93.098			RMD_DV	102.142			IL2_DV	69.203			PDA	29.838			AWC_ON	40.865			AIZ	3.861			BDU	68.837			VA	60.904			AIB	1.044
				SDQ	84.048			AVE	92.763			M1	67.064			RMH	26.26			RMD_LR	40.807			AIM	3.544			DVA	60.121			RMG	60.135			IL2_LR	1.021
				I2	81.735			URY	87.531			URB	59.728			OLL	24.537			IL2_LR	37.774			PLN	3.528			ADL	56.298			RIB	40.869			URX	0.961
				RIF	78.875			RIV	83.797			M5	50.509			NSM	22.965			BDU	36.292			AVD	3.164			DB01	52.423			PVC	34.827			ASK	0.816
				SAB	76.817			DB01	59.146			RIG	47.979			OLQ	22.542			ASER	36.279			PVP	3.044			SMD	51.986			CEP	31.127			RIC	0.635
				VB02	67.654			VC4/5	57.338			RIM	30.563			RME_DV	20.808			M3	35.948			PVT	3.016			VB01	49.752			PHA	30.92			ASJ	0.593
				PVC	61.078			RIC	55.233			AVH	29.952			ASK	19.752			AIY	34.641			AWC_ON	3.002			ASJ	48.98			RIR	30.833			VB02	0.572
				VB01	54.812			URA	51.449			PDE	26.992			URX	19.47			PLN	34.483			ASH	2.774			RMG	48.723			PLM	29.635			SMB	0.518
				PHA	54.656			PHB	43.707			NSM	26.382			AVM	18.613			RMH	33.963			SMD	2.59			RIC	42.362			AVD	29.048			DB	0.355
				RMD_DV	54.402			DVA	42.605			AIM	25.721			ASI	18.238			RIR	33.601			NSM	2.219			URA	42.162			ALM	28.845			SMD	0.282
				ADL	48.01			HSN	39.099			RMF	23.886			SAA	17.052			HSN	29.465			ADL	2.14			AIB	36.216			I6	28.651			VB	0.225
				AIN	45.117			ALM	36.604			M2	23.763			PVM	14.864			AQR	28.151			ASJ	1.725			PHA	27.173			PVM	23.304			AVK	0.207
				CAN	44.153			ADA	36.042			VD_DD	20.77			SAB	13.828			RMF	27.144			VB02	1.69			ASEL	26.436			ASI	21.053
				RIB	43.73			SIB	35.772			RIP	16.975			AVE	13.376			AIN	26.82			AVG	1.574			ASG	26.426			PVR	20.492
				RIR	43.586			PLN	34.483			AIN	14.733			AVG	12.944			PVR	26.509			PVW	1.296			ADE	19.301			URX	19.899
				AUA	43.06			LUA	34.148			ADF	12.311			AWB	12.686			URX	25.686			AWA	0.96			ASH	13.195			ALA	18.574
				I1	41.621			VD_DD	32.347			PVR	12.183			URB	11.377			VD_DD	22.173			RIV	0.853			AVE	10.722			SAA	18.27
				I5	41.186			SAA	30.679			AVM	11.931			AFD	9.46			AVD	21.461			DB01	0.824			AVL	8.161			RMD_DV	17.702
				AIY	37.791			VA	26.079			ADA	11.89			AVB	9.441			ASH	21.305			SIA	0.754			AWC_ON	7.585			VB01	15.117
				PVT	36.305			AVB	24.159			AVE	11.644			AWC_ON	8.616			ASG	18.442			RIC	0.656			DB	7.329			SMB	14.519
				RME_LR	35.262			DA	21.159			DVB	11.474			RMD_DV	7.425			SMD	16.891			ALM	0.465			CEP	6.103			AIA	14.13
				AS	31.419			AIZ	19.395			AVA	11.39			BDU	6.958			ASI	15.476			SMB	0.424			FLP	5.262			AWC_OFF	12.992
				RIV	30.964			AIY	18.068			I5	10.991			PLM	6.812			AIA	15.022			ADF	0.389			RMD_DV	5.147			AWC_ON	12.908
				RMH	30.803			RIA	14.26			PHB	10.781			AQR	6.683			DVC	13.86			ASG	0.1			URX	4.734			ASK	12.367
				RIH	28.209			PLM	14.189			AQR	10.09			ADA	6.436			SAA	13.784			CEP_DV	0			VB	4.351			BDU	11.56
				M5	26.591			RIS	14.135			PVM	7.891			CAN	6.192			PVC	13.336			BAG	0			RMF	4.23			ASJ	11.354
				RMF	25.956			BDU	14.065			RIH	6.516			ASG	6.167			AVG	12.978			AVE	0			AVK	4.022			PQR	10.363
				RIG	25.799			BAG	13.208			VB02	6.094			RIC	5.92			PVD	12.771			M5	0			DA	3.676			PHB	9.925
				MI	25.531			AIB	12.634			AVK	4.86			SIA	4.751			PVQ	10.583			PQR	0			IL2_DV	3.553			AQR	8.948
				DVA	24.405			PVD	12.512			VB	4.564			PVW	4.231			RIP	10.335							AQR	3.544			MC	8.761
				AVE	21.852			PDE	11.959			VB01	4.471			RIH	4.048			RIC	10.33							RIM	3.241			AVK	8.376
				ASI	20.737			SIA	11.766			PLM	4.382			ALM	3.855			RMD_DV	9.58							PVT	3.016			VD_DD	8.114
				PDE	19.825			ASI	11.205			CEP	4.188			PLN	3.081			DB01	8.47							SIB	2.802			MI	7.795
				RIC	18.452			RMG	10.648			BAG	4.173			AWA	2.984			AUA	5.857							ADF	2.796			AVM	7.238
				AVA	18.406			ASK	10.375			AUA	4.07			AVH	2.971			RIB	5.575							SIA	2.736			ASER	7.034
				LUA	17.314			AVD	10.041			AIB	3.782			RIB	2.95			VB01	5.405							AUA	2.617			HSN	6.436
				AVF	14.563			AVJ	10.013			ADL	3.703			DVC	2.911			PHB	5.043							RIA	2.506			PDE	5.464
				PLN	14.153			RME_DV	9.271			AVF	3.58			RMF	2.901			PLM	4.694							AVB	2.503			AVB	5.364
				ADE	13.229			RME_LR	9.01			ASEL	3.552			SMB	2.879			RIV	4.502							VC	2.277			AVG	5.289
				ASG	12.397			CAN	8.805			RIA	3.353			AIM	2.877			PVW	4.482							AVA	1.9			ASG	5.266
				RMG	10.889			SMB	7.868			DVC	3.082			I4	2.66			VA	3.491							AWA	1.777			AWB	4.88
				ASER	9.671			ASER	7.797			RMD_DV	2.782			PVP	2.354			RMG	2.855							VB02	1.506			I5	4.502
				RME_DV	9.271			VB01	7.472			ASJ	2.654			VB	1.589			VB02	2.646							AVH	1.473			RIA	4.1
				AVB	9.076			PHA	7.427			I4	2.144			AVA	1.57			AWA	2.009							SMB	1.224			IL2_DV	3.837
				ASK	8.97			ADF	7.4			AVB	1.847			CEP	1.389			AS	1.88							RIV	1.216			ADA	3.833
				ADF	8.408			AVL	7.139			AIZ	1.711			IL2_DV	1.335			RIF	1.821							AIM	1.058			AVE	3.266
				PHB	6.986			RIF	6.768			AWA	1.669			ASEL	1.154			DB	1.379							ALM	0.823			AIZ	3.204
				AVL	6.675			RMF	6.663			VC	1.583			VB01	1.132			VC	1.197							ASER	0.478			AIY	3.165
				ASH	6.366			I4	6.508			DB01	1.445			URA	1.033			AIZ	1.139							I5	0.403			AVJ	2.963
				AVH	6.269			ASH	6.126			AVL	1.432			AS	0.995			CEP	1.131							IL2_LR	0.178			RIF	2.877
				I4	5.983			SAB	5.982			RIB	1.415			DA	0.884			PHA	1.08							SMDD	0			PVP	2.618
				RIM	5.418			CEP	5.971			AVJ	1.363			VC	0.87			AIB	1.078							RMF	0			RIC	2.454
				PVW	5.184			AVH	5.816			ASER	1.187			M5	0.803			AVH	1.007							PQR	0			M5	2.226
				M2	5.1			RIG	5.558			ASG	1.021			AVL	0.686			SIB	0.906											CAN	2.199
				IL2_DV	4.293			IL2_LR	5.331			PVQ	0.891			VD_DD	0.614			DA	0.869											M1	2.161
				ADA	4.204			M5	5.305			AVD	0.81			VB02	0.56			ALM	0.813											AFD	2.092
				DVB	4.121			AUA	5.005			RIV	0.744			RIA	0.436			CAN	0.424											RMH	2.039
				AWA	3.822			PVC	4.912			ASI	0.582			AIZ	0.344			ASJ	0.42											M2	1.958
				MC	3.725			PVW	4.482			ALA	0.579			IL2_LR	0.178			SMB	0.392											SIA	1.682
				URA	3.512			AVA	4.448			ASH	0.553			ASJ	0.116			ADL	0.28											AUA	1.646
				DVC	3.305			AWA	3.923			ALM	0.29			AIA	0			VB	0.225											RMD_LR	1.4
				AVK	3.285			RIM	3.576			SMB	0.21			PVQ	0			AVE	0.192											AVH	1.32
				CEP	3.035			AFD	3.529			ASK	0.18			PQR	0			SIA	0.147											SIB	1.287
				SMB	2.962			ADL	3.187			RID	0							AVK	0.134											I4	1.179
				AIZ	2.121			DVB	2.84			RMH	0							I3	0											DVB	1.169
				RID	1.839			ASEL	2.589			AIA	0							OLQ	0											AIM	1.163
				SMD	1.681			RID	2.509			VA	0							OLL	0											PLN	1.117
				SIA	1.506			AQR	2.425			DA	0							RMEL/R	0											AWA	1.07
				RIA	1.307			PVQ	2.372			DB	0							AVB	0											AVA	0.926
				PVQ	1.168			M2	1.932			PLN	0							ADE	0											RIM	0.405
				SIB	0.902			RMH	1.882											RIS	0											VC	0.362
				VC	0.799			MI	1.5																							RIG	0.327
				AWC_OFF	0.431			AVK	1.01																							SMD	0.276
				BDU	0.216			ASJ	0.729																							AIB	0.164
				IL1_DV	0			I5	0.549																							URY	0
				BAG	0			VC	0.45																							IL1_LR	0
				AVE	0			AWC_OFF	0.431																							RIP	0
				RIS	0			1L1_DV	0																							RIH	0
				AIA	0			AVM	0																							RID	0
				I6	0			PQR	0																							AVH	0
				ALM	0																											SMDD/V	0
																																RIM	0
																																AVL	0
																																AVF	0
																																PVT	0
																																PDA	0
																																DVA	0
																																DVC	0
																																PVQ	0
																																LUA	0
