## Supplementary Table 3 for "The neuropeptidergic connectome of *C. elegans*"

### Sheet: Summary
Neuropeptide Gene	Threshold	Expression observed in GFP reporter but not according to CENGEN at given cutoff.	Agreement between GFP reporter expression and CENGEN at a given cutoff	CeNGEN positive, but no GFP reporter expression at a given cutoff		GPCR	Threshold	Expression observed in GFP reporter but not according to CENGEN at given cutoff.	Agreement between GFP reporter expression and CENGEN at a given cutoff	CeNGEN positive, but no GFP reporter expression at a given cutoff
flp-1 (T2A::3xNLS::GFP)	Unfiltered (All)	0	1	65		M04G7.3 (SL2)	Unfiltered	7	60	35
CeNGEN total:66	1	0	1	1		CenGEN total: 95	1	18	49	9
GFP reporter total: 1	2	0	1	0		GFP reporter total: 66	2	29	38	7
	3	0	1	0			3	43	24	2
	4	0	1	0			4	52	15	1
flp-14 (T2A::3xNLS::GFP)	Unfiltered	0	13	97		dmsr-2 (SL2)	Unfiltered	3	49	49
CeNGEN total: 110	1	0	13	34		CeNGEN total: 98	1	7	45	16
GFP reporter total: 13	2	0	13	15		GFP reporter total:52	2	16	36	10
	3	0	13	6			3	24	28	3
	4	0	13	5			4	30	21	2
nlp-13 (T2A::3xNLS::GFP)	Unfiltered	0	25	89		dmsr-6 (SL2)	Unfiltered	7	44	40
CeNGEN total: 114	1	0	25	47		CeNGEN total: 84	1	11	40	14
GFP reporter total: 25	2	0	25	22		GFP reporter total: 51	2	13	38	8
	3	0	25	14			3	18	33	3
	4	0	25	7			4	31	20	2
nlp-58 (T2A::3xNLS::GFP)	Unfiltered	0	2	83		npr-32 (SL2)	Unfiltered	3	35	46
CeNGEN total: 85	1	0	2	23		CeNGEN total: 81	1	6	32	28
GFP reporter total: 2	2	0	2	11		GFP reporter total: 38	2	8	30	15
	3	0	2	5			3	11	27	6
	4	0	2	5			4	16	22	2
nlp-45 (T2A::GFP::H2B)	Unfiltered	0	9	99		aex-2 (SL2)	Unfiltered	7	45	40
CeNGEN total: 108	1	0	9	41		CeNGEN total: 85	1	17	35	15
GFP reporter total: 9	2	0	9	13		GFP reporter total: 52	2	26	26	7
	3	0	9	4			3	36	16	3
	4	1	8	1			4	43	9	1
flp-26 (T2A::3xNLS::GFP)	Unfiltered	0	6	83		trhr-1 (SL2)	Unfiltered	5	14	31
CeNGEN total: 89	1	0	6	15		CeNGEN total: 45	1	5	14	17
GFP reporter total: 6	2	0	6	11		GFP reporter total: 19	2	6	13	12
	3	0	6	8			3	9	10	6
	4	0	6	6			4	10	9	5
ins-9 (T2A::3xNLS::GFP)/ins-9 (SL2::GFP::H2B)	Unfiltered	0; 0	3;3	41		tkr-1 (SL2)	Unfiltered	3	32	39
CeNGEN total: 44;44	1	0; 0	3;3	3		CeNGEN total: 71	1	5	30	9
GFP reporter total: 3;3	2	0; 0	3;3	1		GFP reporter total: 35	2	8	27	7
	3	0; 0	3;3	0			3	12	23	5
	4	0; 0	3;3	0			4	19	16	3
flp-28 (T2A::3xNLS::GFP)	Unfiltered	0	9	93		frpr-19 (SL2)	Unfiltered	16	55	40
CeNGEN total: 102	1	0	9	21		CeNGEN total: 95	1	24	47	6
GFP reporter total: 9	2	0	9	11		GFP reporter total: 71	2	29	42	1
	3	0	9	8			3	45	26	0
	4	0	9	5			4	49	22	0
flp-3 (T2A::3xNLS::GFP)	Unfiltered	0	1	73		nmur-2 (SL2)	Unfiltered	0	6	27
CeNGEN total: 74	1	0	1	10		CeNGEN total: 33	1	0	6	19
GFP reporter total: 1	2	0	1	7		GFP reporter total: 6	2	0	6	13
	3	0	1	6			3	0	6	5
	4	0	1	5			4	0	6	4
ins-6 (T2A::3xNLS::GFP) / ins-6 (SL2::GFP::H2B)	Unfiltered	0	3; 3	44
CeNGEN total: 47; 47	1	0	3; 3	2
GFP reporter total: 3; 3	2	0	3; 3	0
	3	1	2; 2	0
	4	1	2; 2	0
nlp-50 (T2A::3xNLS::GFP)	Unfiltered	0	26	86
CeNGEN total: 112	1	0	26	42
GFP reporter total: 26	2	0	26	24
	3	0	26	14
	4	0	26	10
flp-20 (T2A::3xNLS::GFP)/flp-20 (SL2::GFP::H2B)	Unfiltered	0; 0	4; 13	82; 73
CeNGEN total: 86; 86	1	0; 0	4; 13	18; 9
GFP reporter total: 4; 13	2	0; 0	4; 13	11; 2
	3	0; 0	4; 13	11, 2
	4	0; 1	4; 12	9; 1
nlp-51 (T2A::3xNLS::GFP)/ nlp-51 (SL2::GFP::H2B)	Unfiltered	0; 0	3; 3	69
CeNGEN total: 72; 72	1	0; 0	3; 3	5
GFP reporter total: 3; 3	2	0; 0	3; 3	2
	3	0; 0	3; 3	1
	4	0; 0	3; 3	0
trh-1 (SL2::GFP::H2B)	Unfiltered	0	3	72
CeNGEN total:75	1	0	3	11
GFP reporter total: 3	2	0	3	9
	3	0	3	6
	4	0	3	4
flp-5 (SL2::GFP::H2B)	Unfiltered	0	43	80
CeNGEN total: 123	1	0	43	46
GFP reporter total: 43	2	1	42	31
	3	2	41	17
	4	5	39	10
flp-32 (T2A::3xNLS::GFP) / flp-32 (SL2::GFP::H2B)	Unfiltered	0	0; 17	115; 98
CeNGEN total: 115	1	0	0; 17	57; 40
GFP reporter total: 0; 17	2	0	0; 17	33, 16
	3	0	0; 17	19; 2
	4	0	0; 17	19; 2
flp-27 (T2A::3xNLS::GFP) / flp-27 (SL2::GFP::H2B)	Unfiltered	0; 2	5; 19	101; 87
CeNGEN total: 106	1	0; 3	5; 18	34; 21
GFP reporter total: 5; 21	2	0; 4	5; 17	28; 16
	3	0; 5	5; 16	18; 7
	4	0; 5	5; 16	16; 5
